# Evolution of neuronal cell classes and types in the vertebrate retina

**DOI:** 10.1101/2023.04.07.536039

**Authors:** Joshua Hahn, Aboozar Monavarfeshani, Mu Qiao, Allison Kao, Yvonne Kölsch, Ayush Kumar, Vincent P Kunze, Ashley M. Rasys, Rose Richardson, Herwig Baier, Robert J. Lucas, Wei Li, Markus Meister, Joshua T. Trachtenberg, Wenjun Yan, Yi-Rong Peng, Joshua R. Sanes, Karthik Shekhar

**Affiliations:** Department of Chemical and Biomolecular Engineering, University of California, Berkeley, Berkeley, CA 94720, USA; Department of Cellular and Molecular Biology, Center for Brain Science, Harvard University, MA 02138, USA; Division of Biology and Biological Engineering, California Institute of Technology, Pasadena, CA 91125, USA; Max Planck Institute for Biological Intelligence, Am Klopferspitz 18, 82152 Martinsried, Germany; Retinal Neurophysiology Section, National Eye Institute, National Institutes of Health, Bethesda, MD 20892, USA; Department of Cellular Biology, University of Georgia, Athens, GA 30602; Division of Neuroscience and Centre for Biological Timing, Faculty of Biology Medicine & Health, University of Manchester, Upper Brook Street, Manchester M13 9PT, UK; Department of Neurobiology, David Geffen School of Medicine at UCLA, Los Angeles, CA 90095, USA; Department of Ophthalmology, Stein Eye Institute, UCLA David Geffen School of Medicine, Los Angeles, CA 90095 United States; Helen Wills Neuroscience Institute, Vision Science Graduate Group, Center for Computational Biology, Biophysics Graduate Group, California Institute of Quantitative Biosciences (QB3), University of California, Berkeley, Berkeley CA 94720, USA; Faculty Scientist, Biological Systems and Engineering Division, Lawrence Berkeley National Laboratory, Berkeley, CA 94720, USA

**Author notes:** LinkedIn, Mountain View, CA, 94043. These authors contributed equally to this work (Joshua Hahn, Aboozar Monavarfeshani).

## Abstract

The basic plan of the retina is conserved across vertebrates, yet species differ profoundly in their visual needs (Baden et al., 2020). One might expect that retinal cell types evolved to accommodate these varied needs, but this has not been systematically studied. Here, we generated and integrated single-cell transcriptomic atlases of the retina from 17 species: humans, two non-human primates, four rodents, three ungulates, opossum, ferret, tree shrew, a teleost fish, a bird, a reptile and a lamprey. Molecular conservation of the six retinal cell classes (photoreceptors, horizontal cells, bipolar cells, amacrine cells, retinal ganglion cells [RGCs] and Müller glia) is striking, with transcriptomic differences across species correlated with evolutionary distance. Major subclasses are also conserved, whereas variation among types within classes or subclasses is more pronounced. However, an integrative analysis revealed that numerous types are shared across species based on conserved gene expression programs that likely trace back to the common ancestor of jawed vertebrates. The degree of variation among types increases from the outer retina (photoreceptors) to the inner retina (RGCs), suggesting that evolution acts preferentially to shape the retinal output. Finally, we identified mammalian orthologs of midget RGCs, which comprise >80% of RGCs in the human retina, subserve high-acuity vision, and were believed to be primate-specific (Berson, 2008); in contrast, the mouse orthologs comprise <2% of mouse RGCs. Projections both primate and mouse orthologous types are overrepresented in the thalamus, which supplies the primary visual cortex. We suggest that midget RGCs are not primate innovations, but descendants of evolutionarily ancient types that decreased in size and increased in number as primates evolved, thereby facilitating high visual acuity and increased cortical processing of visual information.
