## Supplementary Table 1 for "Evolution of neuronal cell classes and types in the vertebrate retina"

### Sheet: Supp_Table_1
Numbers of cells/nuclei per retinal class per species that passed quality metrics.
Common Name	Latin Name	RGC	BP	AC	HC	PR	MG	Total Annotated
Sea lamprey	Petromyzon marinus	3490	682	13371	1153	134	98	18928
Zebrafish	Danio rerio	32679	19492	1791	1917	910	3868	60657
Brown anole lizard	Anolis sagrei	8567	4781	17278	636	10826	760	42848
Chick	Gallus gallus domesticus	8033	10736	6642	1789	4247	3341	34788
Opossum	Monodelphis domestica	6492	5140	32104	600	30454	1973	76763
Ferret	Mustela putoriusfuro	11479	8482	1675	73	20976	7287	49972
Pig	Sus domesticus	12224	14680	3065	337	16586	3063	49955
Cow	Bos taurus	546	23124	34853	931	13521	2819	75794
Sheep	Ovis aries	1248	27766	34513	177	1360	426	65490
Thirteen-lined ground squirrel	Ictidomys tridecemlineatus	10243	4802	5131	165	1137	1343	22821
Deer mouse	Peromyscus maniculatus bairdii	9718	7031	20282	432	949	5811	44223
Four-striped grass mouse	Rhabdomys pumilio	26539	11403	8626	1565	13725	3480	65338
Laboratory mouse	Mus musculus	35697	5555	6697	294	1851	1068	51162
Tree shrew	Tupaia belangeri chinensis	17081	5835	32162	983	12433	3077	71571
Marmoset	Callithrix jacchus	7314	18871	8657	2131	5141	10445	52559
Cynomolgus macaque	Macaca fascicularis	41847	26628	28313	122	19762	29382	146054
Human	Homo sapiens	80032	9126	40383	1873	39539	3610	174563
Class Totals		313229	204134	295543	15178	193551	81851	1103486
*Note that the proportions do not represent endogenous values, but reflect the results of antibody-based enrichment, which was directed to recover BCs and RGCs in many samples.
