## Supplementary Table 2 for "Evolution of neuronal cell classes and types in the vertebrate retina"

### Sheet: Supplementary_Table_2
Mouse RGC types used for FLDA analysis
(Type numbers as in Tran et al, 2019 and type-names as in Goetz et al., 2022)
ON-sustained	ON-transient	OFF-sustained	OFF-transient
C8 (PixON)	C3 (FminiON)	C5 (OFFvOS/JAMB)	C4 (FminiOFF)
C10 (ON DS)	C30 (ONtrSmRF)	C9 (OFFhOS)	C21 (OFFtrSmRF)
C14 (ON-delayed)	C38 (FmidiON)	C28 (FmidiOFF)	C45 (OFFtrAlpha)
C18 (ON bursty)	C41 (ONtrAlpha)	C42 (OFFsusAlpha)
C27 (ONhOS SmRF)
C31/C22 (M2)
C36 (ONhOS LgRF)
C40/C33 (M1)
C43 (ONsusAlpha)
Total combinations = 9*4*4*3 = 432
