## Supplementary Table 3 for "Evolution of neuronal cell classes and types in the vertebrate retina"

### Sheet: Sheet1
List of reference transcriptomes used to align scRNA-seq and snRNA-seq data from species analyzed in this study.
Common Name	Latin Name	Reference Genome Assembly	Source
Sea lamprey	Petromyzon marinus	Pmarinus_7.0	Ensembl
Zebrafish	Danio rerio	Zv82	Ensembl
Brown anole lizard	Anolis sagrei	AnoSag2.1	Ensembl
Chick	Gallus gallus domesticus	Gallus_gallus-5.0	Ensembl
Opossum	Monodelphis domestica	ASM229v1	Ensembl
Ferret	Mustela putoriusfuro	MusPutFur1.0	Ensembl
Pig	Sus domesticus	Sscrofa11.1	Ensembl
Cow	Bos taurus	ARS-UCD1.2	Ensembl
Sheep	Ovis aries	Oar_rambouillet_v1.0	Ensembl
Thirteen-lined ground squirrel	Ictidomys tridecemlineatus	SpeTri2.0	Ensembl
Deer mouse	Peromyscus maniculatus bairdii	HU_Pman_2.1	Ensembl
Four-striped grass mouse	Rhabdomys pumilio	Rhabdomys_pumilio_2.0	Lucas et al., 2022
Laboratory mouse	Mus musculus	GRC38_mm10	Ensembl
Tree shrew	Tupaia belangeri chinensis	TS_3.0	Ye M, Zhang J-Y, et al. 2021
Marmoset	Callithrix jacchus	Callithrix jacchus-3.2	Ensembl
Cynomolgus macaque	Macaca fascicularis	Macaca_fascicularis_5.0	Ensembl
Human	Homo sapiens	GRCh38.p13	Ensembl
